# Thematic Shifts in Early-High-Impact Cancer Genomics and Diagnostics Research: A Bibliometric and Semantic Analysis

**DOI:** 10.64898/2026.07.04.736459

**Authors:** Zheng Su, Tinsley Li

**Affiliations:** AnyHelix Ltd., The Cloud, Tai Kok Tsui, Hong Kong, China; Computational Biology Group, FAB Tech, Yantian, Shenzhen, Guangdong, 518083, China

## Abstract

Cancer genomics and diagnostics is a rapidly evolving field in which identifying which topics attract early citation prominence can inform laboratory investment, clinical translation, and research strategy. We developed a bibliometric framework to identify and characterize the most influential recent publications in this domain across two consecutive annual cohorts. Using a mathematically exact threshold-expansion algorithm, we ranked over 10,000 OpenAlex-indexed research articles per cohort by 18-month post-publication citation count. Large language model (LLM)-based topical relevance filtering yielded 50 substantively on-topic papers per cohort (100 total). LLM-based concept extraction and a two-stage, embedding-guided normalization pipeline produced 1,090 canonical concepts organized into 77 parent themes, enabling structured cross-cohort comparison of paper-level concept prevalence. The most cited papers in both cohorts were large-scale genomic infrastructure resources rather than single-disease mechanistic studies. Between consecutive cohorts, normalized frequencies increased most for clonal evolution and intratumoral heterogeneity, single-cell and spatial omics technologies, spatial transcriptomics, immune cell infiltration, and copy number variation, while liquid biopsy and ctDNA-related themes showed the largest declines. These findings indicate that early citation impact in cancer genomics is shifting toward integrative, spatially resolved, and heterogeneity-aware research, and demonstrate that LLM-augmented citation ranking provides a replicable, semantically enriched lens for monitoring thematic evolution in precision oncology. A web interface for exploring the results is available at https://pri.pepkio.com/.
