## Supplementary Table S1 for "Thematic Shifts in Early-High-Impact Cancer Genomics and Diagnostics Research: A Bibliometric and Semantic Analysis"

### Sheet: Sheet1
rank	18-month citation count	topical relevance classification	article title	journal	publication date	DOI
1	340	on-topic	Analysis and Visualization of Longitudinal Genomic and Clinical Data from the AACR Project GENIE Biopharma Collaborative in cBioPortal	Cancer Research	2023-09-05	10.1158/0008-5472.can-23-0816
2	221	on-topic	COSMIC: a curated database of somatic variants and clinical data for cancer	Nucleic Acids Research	2023-11-01	10.1093/nar/gkad986
3	160	on-topic	Blood-based tests for multicancer early detection (PATHFINDER): a prospective cohort study	The Lancet	2023-10-01	10.1016/s0140-6736(23)01700-2
4	156	on-topic	Molecular residual disease and efficacy of adjuvant chemotherapy in patients with colorectal cancer	Nature Medicine	2023-01-01	10.1038/s41591-022-02115-4
5	152	on-topic	Hallmarks of transcriptional intratumour heterogeneity across a thousand tumours	Nature	2023-05-31	10.1038/s41586-023-06130-4
6	148	on-topic	Quantifying the Expanding Landscape of Clinical Actionability for Patients with Cancer	Cancer Discovery	2023-10-17	10.1158/2159-8290.cd-23-0467
7	146	on-topic	Leveraging Large Language Models for Decision Support in Personalized Oncology	JAMA Network Open	2023-11-17	10.1001/jamanetworkopen.2023.43689
8	138	on-topic	The evolution of lung cancer and impact of subclonal selection in TRACERx	Nature	2023-04-12	10.1038/s41586-023-05783-5
9	133	on-topic	Spatial predictors of immunotherapy response in triple-negative breast cancer	Nature	2023-09-06	10.1038/s41586-023-06498-3
10	125	on-topic	Prediction of Risk for Myeloid Malignancy in Clonal Hematopoiesis	NEJM Evidence	2023-04-25	10.1056/evidoa2200310
11	124	on-topic	Tracking early lung cancer metastatic dissemination in TRACERx using ctDNA	Nature	2023-04-13	10.1038/s41586-023-05776-4
12	123	on-topic	Single-cell spatial landscapes of the lung tumour immune microenvironment	Nature	2023-02-01	10.1038/s41586-022-05672-3
13	113	on-topic	Cancer-associated fibroblast classification in single-cell and spatial proteomics data	Nature Communications	2023-07-18	10.1038/s41467-023-39762-1
14	106	on-topic	Epigenetic regulation during cancer transitions across 11 tumour types	Nature	2023-11-01	10.1038/s41586-023-06682-5
15	105	on-topic	Pan-cancer whole-genome comparison of primary and metastatic solid tumours	Nature	2023-05-10	10.1038/s41586-023-06054-z
16	100	on-topic	Diverse clonal fates emerge upon drug treatment of homogeneous cancer cells	Nature	2023-07-19	10.1038/s41586-023-06342-8
17	92	on-topic	The evolution of non-small cell lung cancer metastases in TRACERx	Nature	2023-04-12	10.1038/s41586-023-05729-x
18	87	on-topic	Multi-cancer early detection test in symptomatic patients referred for cancer investigation in England and Wales (SYMPLIFY): a large-scale, observational cohort study	The Lancet Oncology	2023-06-20	10.1016/s1470-2045(23)00277-2
19	87	on-topic	Oncogene-like addiction to aneuploidy in human cancers	Science	2023-07-06	10.1126/science.adg4521
20	86	on-topic	Multimodal data fusion for cancer biomarker discovery with deep learning	Nature Machine Intelligence	2023-04-06	10.1038/s42256-023-00633-5
21	83	on-topic	Transcriptome analysis reveals tumor microenvironment changes in glioblastoma	Cancer Cell	2023-03-09	10.1016/j.ccell.2023.02.019
22	81	on-topic	Genomic–transcriptomic evolution in lung cancer and metastasis	Nature	2023-04-12	10.1038/s41586-023-05706-4
23	77	on-topic	Mismatch repair deficiency is not sufficient to elicit tumor immunogenicity	Nature Genetics	2023-09-14	10.1038/s41588-023-01499-4
24	77	on-topic	An innovation prediction of DNA damage of melanoma skin cancer patients using deep learning		2023-07-06	10.1109/icccnt56998.2023.10306749
25	76	on-topic	An invasive zone in human liver cancer identified by Stereo-seq promotes hepatocyte–tumor cell crosstalk, local immunosuppression and tumor progression	Cell Research	2023-06-19	10.1038/s41422-023-00831-1
26	76	on-topic	RHOJ controls EMT-associated resistance to chemotherapy	Nature	2023-03-22	10.1038/s41586-023-05838-7
27	72	on-topic	Microfluidics-free single-cell genomics with templated emulsification	Nature Biotechnology	2023-03-06	10.1038/s41587-023-01685-z
28	70	on-topic	Candidate mechanisms of acquired resistance to first-line osimertinib in EGFR-mutated advanced non-small cell lung cancer	Nature Communications	2023-02-27	10.1038/s41467-023-35961-y
29	65	on-topic	Assigning mutational signatures to individual samples and individual somatic mutations with SigProfilerAssignment	Bioinformatics	2023-12-01	10.1093/bioinformatics/btad756
30	63	on-topic	Combined PD-1, BRAF and MEK inhibition in BRAFV600E colorectal cancer: a phase 2 trial	Nature Medicine	2023-01-26	10.1038/s41591-022-02181-8
31	63	on-topic	The Origin of Highly Elevated Cell-Free DNA in Healthy Individuals and Patients with Pancreatic, Colorectal, Lung, or Ovarian Cancer	Cancer Discovery	2023-08-11	10.1158/2159-8290.cd-21-1252
32	62	on-topic	Extrachromosomal DNA in the cancerous transformation of Barrett’s oesophagus	Nature	2023-04-12	10.1038/s41586-023-05937-5
33	62	on-topic	ctDNA response after pembrolizumab in non-small cell lung cancer: phase 2 adaptive trial results	Nature Medicine	2023-10-01	10.1038/s41591-023-02598-9
34	62	on-topic	Persistent mutation burden drives sustained anti-tumor immune responses	Nature Medicine	2023-01-26	10.1038/s41591-022-02163-w
35	62	on-topic	Integrated multi-omics profiling to dissect the spatiotemporal evolution of metastatic hepatocellular carcinoma	Cancer Cell	2023-12-14	10.1016/j.ccell.2023.11.010
36	61	on-topic	BEST: a web application for comprehensive biomarker exploration on large-scale data in solid tumors	Journal Of Big Data	2023-11-01	10.1186/s40537-023-00844-y
37	60	on-topic	Clinical significance and biology of circulating tumor DNA in high-risk early-stage HER2-negative breast cancer receiving neoadjuvant chemotherapy	Cancer Cell	2023-05-04	10.1016/j.ccell.2023.04.008
38	58	on-topic	Distinct Hodgkin lymphoma subtypes defined by noninvasive genomic profiling	Nature	2023-12-11	10.1038/s41586-023-06903-x
39	56	on-topic	Genomic and transcriptomic analysis of checkpoint blockade response in advanced non-small cell lung cancer	Nature Genetics	2023-04-06	10.1038/s41588-023-01355-5
40	56	on-topic	Liquid Biopsy Response Evaluation Criteria in Solid Tumors (LB-RECIST)	Annals of Oncology	2023-12-23	10.1016/j.annonc.2023.12.007
41	54	on-topic	Multiparameter prediction of myeloid neoplasia risk	Nature Genetics	2023-08-24	10.1038/s41588-023-01472-1
42	53	on-topic	A population-level digital histologic biomarker for enhanced prognosis of invasive breast cancer	Nature Medicine	2023-11-27	10.1038/s41591-023-02643-7
43	53	on-topic	TCGAplot: an R package for integrative pan-cancer analysis and visualization of TCGA multi-omics data	BMC Bioinformatics	2023-12-17	10.1186/s12859-023-05615-3
44	52	on-topic	Analysis of acquired resistance mechanisms to osimertinib in patients with EGFR-mutated advanced non-small cell lung cancer from the AURA3 trial	Nature Communications	2023-02-27	10.1038/s41467-023-35962-x
45	52	on-topic	Liquid biopsy epigenomic profiling for cancer subtyping	Nature Medicine	2023-10-21	10.1038/s41591-023-02605-z
46	52	on-topic	Machine learning for genetics-based classification and treatment response prediction in cancer of unknown primary	Nature Medicine	2023-08-01	10.1038/s41591-023-02482-6
47	52	on-topic	Pan-cancer proteogenomics connects oncogenic drivers to functional states	Cell	2023-08-01	10.1016/j.cell.2023.07.014
48	51	on-topic	A practical approach to curate clonal hematopoiesis of indeterminate potential in human genetic datasets	Blood	2023-01-18	10.1182/blood.2022018825
49	51	on-topic	A longitudinal circulating tumor DNA-based model associated with survival in metastatic non-small-cell lung cancer	Nature Medicine	2023-03-16	10.1038/s41591-023-02226-6
50	50	on-topic	Drug screening at single-organoid resolution via bioprinting and interferometry	Nature Communications	2023-06-06	10.1038/s41467-023-38832-8
