## Supplementary Table S2 for "Thematic Shifts in Early-High-Impact Cancer Genomics and Diagnostics Research: A Bibliometric and Semantic Analysis"

### Sheet: Sheet1
rank	18-month citation count	topical relevance classification	article title	journal	publication date	DOI
1	412	on-topic	Genomic data in the All of Us Research Program	Nature	2024-02-19	10.1038/s41586-023-06957-x
2	271	on-topic	A foundation model for clinical-grade computational pathology and rare cancers detection	Nature Medicine	2024-07-22	10.1038/s41591-024-03141-0
3	213	on-topic	A Cell-free DNA Blood-Based Test for Colorectal Cancer Screening	New England Journal of Medicine	2024-03-13	10.1056/nejmoa2304714
4	196	on-topic	Precision treatment in advanced hepatocellular carcinoma	Cancer Cell	2024-02-01	10.1016/j.ccell.2024.01.007
5	144	on-topic	ctDNA-based molecular residual disease and survival in resectable colorectal cancer	Nature Medicine	2024-09-16	10.1038/s41591-024-03254-6
6	135	on-topic	Origins and impact of extrachromosomal DNA	Nature	2024-11-06	10.1038/s41586-024-08107-3
7	127	on-topic	Tumour evolution and microenvironment interactions in 2D and 3D space	Nature	2024-10-30	10.1038/s41586-024-08087-4
8	116	on-topic	A pan-cancer analysis of the microbiome in metastatic cancer	Cell	2024-04-01	10.1016/j.cell.2024.03.021
9	116	on-topic	The genomic landscape of 2,023 colorectal cancers	Nature	2024-08-07	10.1038/s41586-024-07747-9
10	115	on-topic	ClinVar: updates to support classifications of both germline and somatic variants	Nucleic Acids Research	2024-11-23	10.1093/nar/gkae1090
11	109	on-topic	Transient loss of Polycomb components induces an epigenetic cancer fate	Nature	2024-04-24	10.1038/s41586-024-07328-w
12	104	on-topic	Insights for precision oncology from the integration of genomic and clinical data of 13,880 tumors from the 100,000 Genomes Cancer Programme	Nature Medicine	2024-01-01	10.1038/s41591-023-02682-0
13	103	on-topic	Prognostic genome and transcriptome signatures in colorectal cancers	Nature	2024-08-07	10.1038/s41586-024-07769-3
14	100	on-topic	Single-cell and spatial transcriptomics analysis of non-small cell lung cancer	Nature Communications	2024-05-23	10.1038/s41467-024-48700-8
15	94	on-topic	Priming agents transiently reduce the clearance of cell-free DNA to improve liquid biopsies	Science	2024-01-18	10.1126/science.adf2341
16	89	on-topic	A deep-learning framework to predict cancer treatment response from histopathology images through imputed transcriptomics	Nature Cancer	2024-07-03	10.1038/s43018-024-00793-2
17	87	on-topic	Genetic expression in cancer research: Challenges and complexity	Gene Reports	2024-09-21	10.1016/j.genrep.2024.102042
18	83	on-topic	Mime: A flexible machine-learning framework to construct and visualize models for clinical characteristics prediction and feature selection	Computational and Structural Biotechnology Journal	2024-06-29	10.1016/j.csbj.2024.06.035
19	82	on-topic	Enhancing transcription–replication conflict targets ecDNA-positive cancers	Nature	2024-11-06	10.1038/s41586-024-07802-5
20	81	on-topic	Integrative single-cell analysis of human colorectal cancer reveals patient stratification with distinct immune evasion mechanisms	Nature Cancer	2024-08-15	10.1038/s43018-024-00807-z
21	81	on-topic	Spatial transcriptomic analysis of primary and metastatic pancreatic cancers highlights tumor microenvironmental heterogeneity	Nature Genetics	2024-09-18	10.1038/s41588-024-01914-4
22	78	on-topic	Enhancing immuno-oncology investigations through multidimensional decoding of tumor microenvironment with IOBR 2.0	Cell Reports Methods	2024-12-01	10.1016/j.crmeth.2024.100910
23	76	on-topic	An atlas of epithelial cell states and plasticity in lung adenocarcinoma	Nature	2024-02-28	10.1038/s41586-024-07113-9
24	75	on-topic	3D genomic mapping reveals multifocality of human pancreatic precancers	Nature	2024-05-01	10.1038/s41586-024-07359-3
25	74	on-topic	Histone H3K9 Lactylation Confers Temozolomide Resistance in Glioblastoma via LUC7L2‐Mediated MLH1 Intron Retention	Advanced Science	2024-03-13	10.1002/advs.202309290
26	73	on-topic	Deep whole-genome analysis of 494 hepatocellular carcinomas	Nature	2024-02-14	10.1038/s41586-024-07054-3
27	73	on-topic	LORIS robustly predicts patient outcomes with immune checkpoint blockade therapy using common clinical, pathologic and genomic features	Nature Cancer	2024-06-03	10.1038/s43018-024-00772-7
28	73	on-topic	Coordinated inheritance of extrachromosomal DNAs in cancer cells	Nature	2024-11-06	10.1038/s41586-024-07861-8
29	69	on-topic	Pharmacogenomic profiling of intra-tumor heterogeneity using a large organoid biobank of liver cancer	Cancer Cell	2024-04-01	10.1016/j.ccell.2024.03.004
30	67	on-topic	Prediction of plasma ctDNA fraction and prognostic implications of liquid biopsy in advanced prostate cancer	Nature Communications	2024-02-28	10.1038/s41467-024-45475-w
31	66	on-topic	Spatial transcriptomics reveals discrete tumour microenvironments and autocrine loops within ovarian cancer subclones	Nature Communications	2024-04-03	10.1038/s41467-024-47271-y
32	66	on-topic	Evolutionary trajectories of small cell lung cancer under therapy	Nature	2024-03-13	10.1038/s41586-024-07177-7
33	66	on-topic	From whole-slide image to biomarker prediction: end-to-end weakly supervised deep learning in computational pathology	Nature Protocols	2024-09-16	10.1038/s41596-024-01047-2
34	65	on-topic	Spatiotemporally resolved colorectal oncogenesis in mini-colons ex vivo	Nature	2024-04-24	10.1038/s41586-024-07330-2
35	64	on-topic	Amivantamab plus lazertinib versus osimertinib in first-line EGFR-mutant advanced non-small-cell lung cancer with biomarkers of high-risk disease: a secondary analysis from MARIPOSA	Annals of Oncology	2024-06-26	10.1016/j.annonc.2024.05.541
36	63	on-topic	Ultrasensitive plasma-based monitoring of tumor burden using machine-learning-guided signal enrichment	Nature Medicine	2024-06-01	10.1038/s41591-024-03040-4
37	59	on-topic	Analysis of somatic mutations in whole blood from 200,618 individuals identifies pervasive positive selection and novel drivers of clonal hematopoiesis	Nature Genetics	2024-05-14	10.1038/s41588-024-01755-1
38	56	on-topic	Organoids for Functional Precision Medicine in Advanced Pancreatic Cancer	Gastroenterology	2024-06-10	10.1053/j.gastro.2024.05.032
39	56	on-topic	Deep learning using histological images for gene mutation prediction in lung cancer: a multicentre retrospective study	The Lancet Oncology	2024-12-06	10.1016/s1470-2045(24)00599-0
40	54	on-topic	Measurement of ctDNA Tumor Fraction Identifies Informative Negative Liquid Biopsy Results and Informs Value of Tissue Confirmation	Clinical Cancer Research	2024-03-25	10.1158/1078-0432.ccr-23-3321
41	54	on-topic	Precision-guided treatment in high-risk pediatric cancers	Nature Medicine	2024-06-06	10.1038/s41591-024-03044-0
42	53	on-topic	Baseline ctDNA gene alterations as a biomarker of survival after panitumumab and chemotherapy in metastatic colorectal cancer	Nature Medicine	2024-02-12	10.1038/s41591-023-02791-w
43	53	on-topic	Impact of KRAS mutations and co-mutations on clinical outcomes in pancreatic ductal adenocarcinoma	npj Precision Oncology	2024-02-03	10.1038/s41698-024-00505-0
44	53	on-topic	Distinct clinical outcomes and biological features of specific KRAS mutants in human pancreatic cancer	Cancer Cell	2024-08-29	10.1016/j.ccell.2024.08.002
45	52	on-topic	PERCEPTION predicts patient response and resistance to treatment using single-cell transcriptomics of their tumors	Nature Cancer	2024-04-18	10.1038/s43018-024-00756-7
46	52	on-topic	A comparison of methods for detecting DNA methylation from long-read sequencing of human genomes	Genome biology	2024-03-11	10.1186/s13059-024-03207-9
47	52	on-topic	Accelerating histopathology workflows with generative AI-based virtually multiplexed tumour profiling	Nature Machine Intelligence	2024-09-09	10.1038/s42256-024-00889-5
48	52	on-topic	Droplet Hi-C enables scalable, single-cell profiling of chromatin architecture in heterogeneous tissues	Nature Biotechnology	2024-10-18	10.1038/s41587-024-02447-1
49	52	on-topic	Navigating the immune landscape with plasma cells: A pan‐cancer signature for precision immunotherapy	BioFactors	2024-11-04	10.1002/biof.2142
50	51	on-topic	Profiling the heterogeneity of colorectal cancer consensus molecular subtypes using spatial transcriptomics	npj Precision Oncology	2024-01-10	10.1038/s41698-023-00488-4
