## Supplementary Table S3 for "Thematic Shifts in Early-High-Impact Cancer Genomics and Diagnostics Research: A Bibliometric and Semantic Analysis"

### Sheet: Sheet1
parent-theme name	count_2023	count_2024	norm_freq_2023	norm_freq_2024	freq_diff	fold_change	log2_fold_change
Clonal evolution and intratumoral heterogeneity	12	19	0.24	0.38	0.14	1.58333	0.662965
Single-cell and spatial omics technologies	2	7	0.04	0.14	0.1	3.5	1.80735
Precision Medicine	11	16	0.22	0.32	0.1	1.45455	0.540568
Genomic profiling and sequencing technologies	5	10	0.1	0.2	0.1	2	1
Cancer therapies and drug development	4	9	0.08	0.18	0.1	2.25	1.16993
Spatial omics and imaging technologies	3	7	0.06	0.14	0.08	2.33333	1.22239
Genomic alterations and cancer genes	18	22	0.36	0.44	0.08	1.22222	0.289507
Bioinformatics and Computational Methods	7	11	0.14	0.22	0.08	1.57143	0.652077
Pharmacological Agents	2	6	0.04	0.12	0.08	3	1.58496
Cancer Genomics and Genetics	17	21	0.34	0.42	0.08	1.23529	0.304855
Diagnostic and prognostic biomarkers	4	7	0.08	0.14	0.06	1.75	0.807355
Tumor microenvironment and cancer-associated fibroblasts	9	12	0.18	0.24	0.06	1.33333	0.415037
Epidemiology and Prevention	5	8	0.1	0.16	0.06	1.6	0.678072
Cancer types and histopathological classification	29	31	0.58	0.62	0.04	1.06897	0.0962153
Immunotherapy and immune oncology	9	11	0.18	0.22	0.04	1.22222	0.289507
Genomic databases and bioinformatics resources	3	5	0.06	0.1	0.04	1.66667	0.736966
Protein markers and immunohistochemistry	0	2	0	0.04	0.04	40000000001	35.2193
Liquid Biopsy	0	2	0	0.04	0.04	40000000001	35.2193
Model organisms and experimental systems	0	2	0	0.04	0.04	40000000001	35.2193
DNA repair and genomic instability	4	6	0.08	0.12	0.04	1.5	0.584963
Epigenomics and chromatin biology	4	6	0.08	0.12	0.04	1.5	0.584963
Extrachromosomal DNA (ecDNA)	1	3	0.02	0.06	0.04	3	1.58496
Machine learning and artificial intelligence	4	6	0.08	0.12	0.04	1.5	0.584963
Clinical trials and study design	1	3	0.02	0.06	0.04	3	1.58496
Cancer biology and mechanisms	13	14	0.26	0.28	0.02	1.07692	0.106915
Model systems and experimental models	3	4	0.06	0.08	0.02	1.33333	0.415037
Targeted therapy and small molecule inhibitors	3	4	0.06	0.08	0.02	1.33333	0.415037
Cell Types and Tissue Biology	4	5	0.08	0.1	0.02	1.25	0.321928
Data resources and informatics infrastructure	1	2	0.02	0.04	0.02	2	1
Microbiome and microbial ecology	0	1	0	0.02	0.02	20000000001	34.2193
Cell signaling pathways	2	3	0.04	0.06	0.02	1.5	0.584963
Liquid biopsy and circulating biomarkers	7	8	0.14	0.16	0.02	1.14286	0.192645
Machine Learning and AI	5	6	0.1	0.12	0.02	1.2	0.263034
Chemotherapy and drug resistance	2	2	0.04	0.04	0	1	0
Imaging and visualization techniques	3	3	0.06	0.06	0	1	0
Epigenetics	2	2	0.04	0.04	0	1	0
Ancestry and population studies	1	1	0.02	0.02	0	1	0
Molecular and Cellular Processes	8	8	0.16	0.16	0	1	0
Single-cell and Spatial Omics	11	10	0.22	0.2	-0.02	0.909091	-0.137504
Healthcare Systems and Real-world Data	6	5	0.12	0.1	-0.02	0.833333	-0.263034
Transcriptional regulation and gene expression programs	3	2	0.06	0.04	-0.02	0.666667	-0.584963
Pathology and Histology	5	4	0.1	0.08	-0.02	0.8	-0.321928
Model Systems	5	4	0.1	0.08	-0.02	0.8	-0.321928
Population health and epidemiology	4	3	0.08	0.06	-0.02	0.75	-0.415037
Transcriptomics	4	3	0.08	0.06	-0.02	0.75	-0.415037
Biomarkers and Gene Signatures	5	4	0.1	0.08	-0.02	0.8	-0.321928
Sequencing Technologies	10	9	0.2	0.18	-0.02	0.9	-0.152003
Genes and Proteins	7	6	0.14	0.12	-0.02	0.857143	-0.222392
Cancer types and subtypes	9	7	0.18	0.14	-0.04	0.777778	-0.36257
Cellular processes and tumor biology	6	4	0.12	0.08	-0.04	0.666667	-0.584963
Clonal Hematopoiesis	3	1	0.06	0.02	-0.04	0.333333	-1.58496
Data visualization and presentation	2	0	0.04	0	-0.04	2.5e-11	-35.2193
Cancer screening and early detection	4	2	0.08	0.04	-0.04	0.5	-1
Mutational signatures and mutagenesis	7	5	0.14	0.1	-0.04	0.714286	-0.485427
Transcriptomics and gene expression analysis	13	11	0.26	0.22	-0.04	0.846154	-0.241008
Clinical trials and patient cohorts	8	6	0.16	0.12	-0.04	0.75	-0.415037
Unclassified	7	5	0.14	0.1	-0.04	0.714286	-0.485427
Computational pathology and AI in medicine	8	6	0.16	0.12	-0.04	0.75	-0.415037
Clinical implementation and precision oncology	5	3	0.1	0.06	-0.04	0.6	-0.736966
Data Resources and Biobanks	6	3	0.12	0.06	-0.06	0.5	-1
Machine learning and statistical modeling	12	9	0.24	0.18	-0.06	0.75	-0.415037
Scientific Curation and Knowledge Management	5	2	0.1	0.04	-0.06	0.4	-1.32193
Minimal residual disease detection	5	2	0.1	0.04	-0.06	0.4	-1.32193
Bioinformatics tools and software	5	2	0.1	0.04	-0.06	0.4	-1.32193
Tumor microenvironment and immunology	7	4	0.14	0.08	-0.06	0.571429	-0.807355
Clinical Outcomes and Diagnostics	11	7	0.22	0.14	-0.08	0.636364	-0.652077
Proteomics and protein analysis	5	1	0.1	0.02	-0.08	0.2	-2.32193
Cancer Types and Subtypes	7	3	0.14	0.06	-0.08	0.428571	-1.22239
Tumor Microenvironment and Immunology	13	9	0.26	0.18	-0.08	0.692308	-0.530515
Tumor Biology and Evolution	12	7	0.24	0.14	-0.1	0.583333	-0.777608
Cancer evolution and phylogenetics	10	5	0.2	0.1	-0.1	0.5	-1
Biomarkers and treatment prediction	27	22	0.54	0.44	-0.1	0.814815	-0.295456
Clinical Studies and Trials	9	3	0.18	0.06	-0.12	0.333333	-1.58496
Therapeutic Modalities and Drug Development	14	7	0.28	0.14	-0.14	0.5	-1
Statistical and bioinformatics methods	10	3	0.2	0.06	-0.14	0.3	-1.73697
Clinical outcomes and survival analysis	11	4	0.22	0.08	-0.14	0.363636	-1.45943
Liquid biopsy and ctDNA analysis	16	7	0.32	0.14	-0.18	0.4375	-1.19265
